# The Evolution and Epidemiology of H3N2 Canine Influenza Virus After 20 Years in Dogs

**DOI:** 10.1101/2024.07.19.604289

**Authors:** Brian R. Wasik, Lambodhar Damodaran, Maria A. Maltepes, Ian E.H. Voorhees, Christian M. Leutenegger, Sandra Newbury, Louise H. Moncla, Benjamin D. Dalziel, Laura B. Goodman, Colin R. Parrish

## Abstract

The H3N2 canine influenza virus (CIV) emerged from an avian reservoir in Asia around 2004. As the virus has now been circulating entirely among dogs for 20 years, we here update our understanding of the evolution of virus in its new host. As a host-switched virus, H3N2 CIV will also reveal any host-adaptive changes arising during thousands of infections within its new host, and our analysis showed that the virus has evolved at a constant rate. CIV was first introduced into North America in 2015 from Korea, and we specifically examined the epidemiology of the virus among dogs in North America since then, including local outbreaks, regional die-outs, and repeated reintroduction from Asia. The H3N2 CIV now appears endemic only in China after dying out in South Korea around 2017. Virus lineages circulating in China appear to have seeded the most recent US outbreaks – with 2 or 3 introductions into North America during the past 3 years. Combining clinical reports, diagnostic testing data, and analysis of viral genomes we show that the virus spreads rapidly among dogs in kennels and shelters in different regions – likely dying out locally after all those animals become infected and immune. The overall epidemic therefore requires longer-distance dispersal of virus to initiate outbreaks in new locations. Patterns of spread in the USA may select viruses most adapted to those dense populations, which may lack the properties required for efficient long-distance transfers to other dog populations that would keep the virus in prolonged circulation.

**IMPORTANCE:** Viruses occasionally jump into new hosts to cause epidemics and may spread widely due to movement of humans or animals, or their viruses, with profound consequences for global health. The emergence and epidemiology of new epidemic viruses in companion animals provides a model for understanding disease dynamics and evolution. The H3N2 canine influenza virus arose from an avian virus, and infected dogs provide many opportunities for human exposure. H3N2 CIV transmission is dominated by fast-moving outbreaks within dense populations in animal shelters or kennels, while sustaining the epidemic likely requires movement of virus to more distant dog populations. Viral spread within North Americahas only been sustained for a few years at a time after which the virus dies out. The epidemiological and evolutionary dynamics of this virus in this structured host population shows how an acute respiratory pathogen can emerge and spread in a new host and population.
