## Supplemental Tables S1-2 for "The Evolution and Epidemiology of H3N2 Canine Influenza Virus After 20 Years in Dogs"

### Sheet: Table S1
H3N2 CIV strain names, sample date, origin, Genbank accession # for sequences used to generate whole-genome analysis in this study. In RED, samples generated for this study.
Strain Name	Sample Date	Origin	PB2	PB1	PA	HA	NP	NA	M	NS
A/canine/Alabama/194456-1/2022(H3N2)	2022-08-24	USA: Alabama	OR738641	OR738642	OR738643	OR738644	OR738645	OR738646	OR738647	OR738648
A/canine/Beijing/1016/2018(H3N2)	2018-10-xx	China: Beijing	ON877538	ON877537	ON877536	ON877531	ON877534	ON877532	ON877533	ON877535
A/canine/Beijing/1081/2018(H3N2)	2018-12-xx	China: Beijing	ON877546	ON877545	ON877544	ON877539	ON877542	ON877540	ON877541	ON877543
A/canine/Beijing/1086/2018(H3N2)	2018-12-xx	China: Beijing	ON877554	ON877553	ON877552	ON877547	ON877550	ON877548	ON877549	ON877551
A/canine/Beijing/1102/2018(H3N2)	2018-11-xx	China: Beijing	ON877562	ON877561	ON877560	ON877555	ON877558	ON877556	ON877557	ON877559
A/canine/Beijing/1103/2018(H3N2)	2018-11-xx	China: Beijing	ON877570	ON877569	ON877568	ON877563	ON877566	ON877564	ON877565	ON877567
A/canine/Beijing/1115/2019(H3N2)	2019-12-xx	China: Beijing	ON877578	ON877577	ON877576	ON877571	ON877574	ON877572	ON877573	ON877575
A/canine/Beijing/1167/2019(H3N2)	2019-04-xx	China: Beijing	ON877586	ON877585	ON877584	ON877579	ON877582	ON877580	ON877581	ON877583
A/canine/Beijing/1183/2019(H3N2)	2019-05-xx	China: Beijing	ON877594	ON877593	ON877587	ON877588	ON877591	ON877589	ON877590	ON877592
A/canine/Beijing/1364/2019(H3N2)	2019-08-xx	China: Beijing	ON877602	ON877601	ON877600	ON877595	ON877598	ON877596	ON877597	ON877599
A/canine/Beijing/1372/2019(H3N2)	2019-08-xx	China: Beijing	ON877610	ON877609	ON877608	ON877603	ON877606	ON877604	ON877605	ON877607
A/canine/Beijing/1389/2019(H3N2)	2019-09-xx	China: Beijing	ON877618	ON877617	ON877616	ON877611	ON877614	ON877612	ON877613	ON877615
A/canine/Beijing/18/2019(H3N2)	2019-03-xx	China: Beijing	ON877626	ON877625	ON877624	ON877619	ON877622	ON877620	ON877621	ON877623
A/canine/Beijing/20121215-34/2012(H3N2)	2012-12-15	China: Beijing	MK212510	MK212511	MK212512	MK212517	MK212514	MK212515	MK212516	MK212513
A/canine/Beijing/20121230-62/2012(H3N2)	2012-12-30	China: Beijing	MK212486	MK212487	MK212488	MK212493	MK212490	MK212491	MK212492	MK212489
A/canine/Beijing/20131112-279/2013(H3N2)	2013-11-12	China: Beijing	MK212550	MK212551	MK212552	MK212557	MK212554	MK212555	MK212556	MK212553
A/canine/Beijing/20131203-341/2013(H3N2)	2013-12-03	China: Beijing	MK212542	MK212543	MK212544	MK212549	MK212546	MK212547	MK212548	MK212545
A/canine/Beijing/20131203-342/2013(H3N2)	2013-12-03	China: Beijing	MK212534	MK212535	MK212536	MK212541	MK212538	MK212539	MK212540	MK212537
A/canine/Beijing/20131204-349/2013(H3N2)	2013-12-04	China: Beijing	MK212526	MK212527	MK212528	MK212533	MK212530	MK212531	MK212532	MK212529
A/canine/Beijing/20131207-365/2013(H3N2)	2013-12-07	China: Beijing	MK212518	MK212519	MK212520	MK212525	MK212522	MK212523	MK212524	MK212521
A/canine/Beijing/20140103-90/2014(H3N2)	2014-01-03	China: Beijing	MK212822	MK212823	MK212824	MK212829	MK212826	MK212827	MK212828	MK212825
A/canine/Beijing/20140110-2/2014(H3N2)	2014-01-10	China: Beijing	MK212814	MK212815	MK212816	MK212821	MK212818	MK212819	MK212820	MK212817
A/canine/Beijing/308/2017(H3N2)	2017-09-xx	China: Beijing	ON877634	ON877633	ON877632	ON877627	ON877630	ON877628	ON877629	ON877631
A/canine/Beijing/309/2017(H3N2)	2017-09-xx	China: Beijing	ON877642	ON877641	ON877640	ON877635	ON877638	ON877636	ON877637	ON877639
A/canine/Beijing/362/2009(H3N2)	2009-12-17	China: Beijing	JX101382	JX101383	JX101384	JX101385	JX101386	JX101387	JX101388	JX101389
A/canine/Beijing/509/2017(H3N2)	2017-12-xx	China: Beijing	ON877650	ON877649	ON877648	ON877643	ON877646	ON877644	ON877645	ON877647
A/canine/Beijing/547/2018(H3N2)	2018-01-xx	China: Beijing	ON877658	ON877657	ON877656	ON877651	ON877654	ON877652	ON877653	ON877655
A/canine/Beijing/551/2018(H3N2)	2018-01-xx	China: Beijing	ON877666	ON877665	ON877664	ON877659	ON877662	ON877660	ON877661	ON877663
A/canine/Beijing/616/2018(H3N2)	2018-02-xx	China: Beijing	ON877674	ON877673	ON877672	ON877667	ON877670	ON877668	ON877669	ON877671
A/canine/Beijing/618/2018(H3N2)	2018-02-xx	China: Beijing	ON877682	ON877681	ON877680	ON877675	ON877678	ON877676	ON877677	ON877679
A/canine/California/043670/2017(H3N2)	2017-03-24	USA: California	MH363677	MH363668	MH363661	MH363688	MH363698	MH363663	MH363681	MH363680
A/canine/California/20170411-20/2017(H3N2)	2017-03-14	USA: California	MG982733	MG982830	MG982669	MG982838	MG982676	MG982743	MG982709	MG982781
A/canine/California/84315/2017(H3N2)	2017-05-18	USA: California	MH363662	MH363693	MH363675	MH363674	MH363672	MH363682	MH363673	MH363687
A/canine/California/BRW002/2018(H3N2)	2018-01-06	USA: California	MK690574	MK690575	MK690576	MK690577	MK690578	MK690579	MK690580	MK690581
A/canine/California/BRW003/2018(H3N2)	2018-01-xx	USA: California	MK690582	MK690583	MK690584	MK690585	MK690586	MK690587	MK690588	MK690589
A/canine/California/M19-17384-1-1/2019(H3N2)	2019-06-xx	USA: California	OR731148	OR731149	OR731150	OR731151	OR731152	OR731153	OR731154	OR731155
A/canine/California/M19-17384-10-1/2019(H3N2)	2019-06-xx	USA: California	OR731156	OR731157	OR731158	OR731159	OR731160	OR731161	OR731162	OR731163
A/canine/California/M21-32151-10-1/2021(H3N2)	2021-10-14	USA: California	OR732114	OR732115	OR732116	OR732117	OR732118	OR732119	OR732120	OR732121
A/canine/California/M21-32151-4-1/2021(H3N2)	2021-10-14	USA: California	OR732122	OR732123	OR732124	OR732125	OR732126	OR732127	OR732128	OR732129
A/canine/California/M21-32357-5-1/2021(H3N2)	2021-10-17	USA: California	OR732130	OR732131	OR732132	OR732133	OR732134	OR732135	OR732136	OR732137
A/canine/California/M21-32759-2-1/2021(H3N2)	2021-10-20	USA: California	OR732138	OR732139	OR732140	OR732141	OR732142	OR732143	OR732144	OR732145
A/canine/California/M21-32918-14-1/2021(H3N2)	2021-10-21	USA: California	OR732146	OR732147	OR732148	OR732149	OR732150	OR732151	OR732152	OR732153
A/canine/California/M21-32990-2-1/2021(H3N2)	2021-10-23	USA: California	OR732154	OR732155	OR732156	OR732157	OR732158	OR732159	OR732160	OR732161
A/canine/California/M21-33954-29-1/2021(H3N2)	2021-10-29	USA: California	OR732162	OR732163	OR732164	OR732165	OR732166	OR732167	OR732168	OR732169
A/canine/California/M21-34663-8-1/2021(H3N2)	2021-11-01	USA: California	OR732170	OR732171	OR732172	OR732173	OR732174	OR732175	OR732176	OR732177
A/canine/Liaoning/15001/2019(H3N2)	2019-03-02	China: Liaoning	MZ323757	MZ323756	MZ323755	MZ323750	MZ323753	MZ323752	MZ323751	MZ323754
A/canine/Liaoning/15027/2019(H3N2)	2019-03-02	China: Liaoning	MZ323783	MZ323782	MZ323781	MZ323776	MZ323779	MZ323778	MZ323777	MZ323780
A/canine/Liaoning/15066/2019(H3N2)	2019-03-02	China: Liaoning	MZ323791	MZ323790	MZ323789	MZ323784	MZ323787	MZ323786	MZ323785	MZ323788
A/canine/Liaoning/15068/2019(H3N2)	2019-03-02	China: Liaoning	MZ323799	MZ323798	MZ323797	MZ323792	MZ323795	MZ323794	MZ323793	MZ323796
A/canine/Liaoning/6068/2018(H3N2)	2018-11-26	China: Liaoning	MZ323741	MZ323742	MZ323743	MZ323744	MZ323745	MZ323746	MZ323747	MZ323748
A/canine/China/A4/2021(H3N2)	2021-05-02	China: Guangdong	OK639111	OK639112	OK639110	OK639105	OK639108	OK639107	OK639106	OK639109
A/canine/China/JLM1/2015(H3N2)	2015-11-25	China	MG386683	MG386682	MG386681	MG386676	MG386679	MG386678	MG386677	MG386680
A/canine/China/JLM2/2015(H3N2)	2015-11-25	China	MG386691	MG386690	MG386689	MG386684	MG386687	MG386686	MG386685	MG386688
A/canine/China/LG1/2015(H3N2)	2015-12-16	China	MG309809	MG309808	MG309807	MG309802	MG309805	MG309804	MG309803	MG309806
A/canine/China/LG2/2015(H3N2)	2015-12-16	China	MG309817	MG309816	MG309815	MG309810	MG309813	MG309812	MG309811	MG309814
A/canine/China/QiaoKe01/2017(H3N2)	2017-05-xx	China: Jilin	MZ948848	MZ948849	MZ948850	MZ948851	MZ948852	MZ948853	MZ948854	MZ948855
A/canine/China/Shanghai-0103/2019(H3N2)	2019-01-08	China: Shanghai	MK758049	MK758043	MK758037	MK758007	MK758025	MK758019	MK758013	MK758031
A/canine/China/Shanghai-0315-2019/2019(H3N2)	2019-03-08	China: Shanghai	MK905525	MK905524	MK905523	MK905518	MK905521	MK905520	MK905519	MK905522
A/canine/Florida/090919/2017(H3N2)	2017-05-26	USA: Florida	MH266311	MH266310	MH266309	MH266304	MH266307	MH266306	MH266305	MH266308
A/canine/Florida/20170606-11/2017(H3N2)	2017-05-26	USA: Florida	MG982808	MG982793	MG982712	MG982841	MG982706	MG982827	MG982748	MG982752
A/canine/Florida/20170606-17/2017(H3N2)	2017-05-25	USA: Florida	MG982737	MG982812	MG982861	MG982869	MG982678	MG982848	MG982779	MG982696
A/canine/Florida/20170606-18/2017(H3N2)	2017-05-30	USA: Florida	MG982674	MG982834	MG982775	MG982698	MG982677	MG982728	MG982836	MG982849
A/canine/Florida/20170606-2/2017(H3N2)	2017-05-24	USA: Florida	MG982749	MG982711	MG982773	MG982786	MG982870	MG982716	MG982882	MG982727
A/canine/Florida/20170606-7/2017(H3N2)	2017-05-26	USA: Florida	MG982684	MG982689	MG982765	MG982818	MG982794	MG982690	MG982673	MG982800
A/canine/Florida/20170606-8/2017(H3N2)	2017-05-26	USA: Florida	MG982837	MG982770	MG982757	MG982766	MG982746	MG982871	MG982761	MG982685
A/canine/Florida/20170606-9/2017(H3N2)	2017-05-26	USA: Florida	MG982828	MG982875	MG982714	MG982806	MG982735	MG982829	MG982780	MG982675
A/canine/Florida/269770/2015(H3N2)	2015-08-07	USA: Florida	MF173191	MF173194	MF173220	MF173382	MF173216	MF173401	MF173381	MF173142
A/canine/Florida/88807.2/2017(H3N2)	2017-05-25	USA: Florida	MH363679	MH363697	MH363667	MH363664	MH363695	MH363684	MH363692	MH363694
A/canine/Florida/CAIS-B1/2021(H3N2)	2021-06-xx	USA: Florida	OR732178	OR732179	OR732180	OR732181	OR732182	OR732183	OR732184	OR732185
A/canine/Florida/CAIS-F1/2021(H3N2)	2021-06-xx	USA: Florida	OR732186	OR732187	OR732188	OR732189	OR732190	OR732191	OR732192	OR732193
A/canine/Florida/CAIS-H1/2021(H3N2)	2021-06-xx	USA: Florida	OR732194	OR732195	OR732196	OR732197	OR732198	OR732199	OR732200	OR732201
A/canine/Fujian/11/2018(H3N2)	2018-11-xx	China: Fujian	ON877690	ON877689	ON877688	ON877683	ON877686	ON877684	ON877685	ON877687
A/canine/Fujian/1108/2018(H3N2)	2018-12-xx	China: Fujian	ON877698	ON877697	ON877696	ON877691	ON877694	ON877692	ON877693	ON877695
A/canine/Fujian/1109/2018(H3N2)	2018-12-xx	China: Fujian	ON877706	ON877705	ON877704	ON877699	ON877702	ON877700	ON877701	ON877703
A/canine/Fujian/601/2018(H3N2)	2018-01-xx	China: Fujian	ON877714	ON877713	ON877712	ON877707	ON877710	ON877708	ON877709	ON877711
A/canine/Georgia/101875/2015(H3N2)	2015-07-13	USA: Georgia	MF173279	MF173276	MF173324	MF173286	MF173355	MF173148	MF173283	MF173122
A/canine/Georgia/104940/2015(H3N2)	2015-07-17	USA: Georgia	KX571013	KX570997	KX570982	KX571026	KX571049	KX570966	KX571051	KX570977
A/canine/Georgia/20170606-19/2017(H3N2)	2017-05-25	USA: Georgia	MH363671	MH363696	MH363689	MH363660	MH363685	MH363670	MH363690	MH363665
A/canine/Georgia/42632/2015(H3N2)	2015-06-12	USA: Georgia	MN812282	MN812283	MN812284	MN812285	MN812286	MN812287	MN812288	MN812289
A/canine/Georgia/89750.1/2017(H3N2)	2017-05-26	USA: Georgia	MH363678	MH363699	MH363691	MH363669	MH363686	MH363676	MH363683	MH363666
A/canine/Georgia/95391/2015(H3N2)	2015-07-13	USA: Georgia	KX570974	KX570969	KX571037	KX571027	KX571004	KX570998	KX570980	KX570991
A/canine/Guangdong/01/2013(H3N2)	2013-04-xx	China: Guangdong	KJ917344	KJ917347	KJ917346	KJ917342	KJ917345	KJ917343	KJ917348	KJ917349
A/canine/Guangdong/01/2014(H3N2)	2014-02-xx	China: Guangdong	KJ917372	KJ917373	KJ917371	KJ917368	KJ917370	KJ917369	KJ917374	KJ917375
A/canine/Guangdong/02/2013(H3N2)	2013-04-xx	China: Guangdong	KJ917354	KJ917355	KJ917353	KJ917352	KJ917350	KJ917351	KJ917356	KJ917357
A/canine/Guangdong/02/2014(H3N2)	2014-02-xx	China: Guangdong	KJ917380	KJ917381	KJ917379	KJ917376	KJ917378	KJ917377	KJ917382	KJ917383
A/canine/Guangdong/03/2013(H3N2)	2013-11-xx	China: Guangdong	KJ917364	KJ917365	KJ917363	KJ917358	KJ917362	KJ917359	KJ917366	KJ917367
A/canine/Guangdong/04/2013(H3N2)	2013-11-xx	China: Guangdong	KJ917387	KJ917386	KJ917388	KJ917361	KJ917389	KJ917360	KJ917385	KJ917384
A/canine/Guangdong/05/2011(H3N2)	2011-02-xx	China: Guangdong	JX414251	JX414250	JX414249	JX414244	JX414247	JX414246	JX414245	JX414248
A/canine/Guangdong/1/2006(H3N2)	2006-06-xx	China: Guangdong	GU433351	GU433350	GU433349	GU433345	GU433348	GU433347	GU433346	GU433352
A/canine/Guangdong/1/2007(H3N2)	2007-04-18	China: Guangdong	GU433376	GU433375	GU433374	GU433369	GU433372	GU433371	GU433370	GU433373
A/canine/Guangdong/1/2018(H3N2)	2018-05-14	China: Guangdong	MK119999	MK119996	MK119993	MK119981	MK119990	MK119984	MK120002	MK119987
A/canine/Guangdong/12/2012(H3N2)	2012-09-15	China: Guangdong	KF826944	KF826945	KF826946	KF826947	KF826948	KF826949	KF826950	KF826951
A/canine/Guangdong/2/2006(H3N2)	2006-08-xx	China: Guangdong	GU433360	GU433359	GU433358	GU433353	GU433357	GU433356	GU433355	GU433354
A/canine/Guangdong/2/2007(H3N2)	2007-10-18	China: Guangdong	GU433368	GU433367	GU433365	GU433361	GU433364	GU433363	GU433362	GU433366
A/canine/Guangdong/2/2011(H3N2)	2011-02-xx	China: Guangdong	JX195355	JX195354	JX195349	JX195350	JX195348	JX195352	JX195351	JX195353
A/canine/Guangdong/2/2018(H3N2)	2018-05-16	China: Guangdong	MK120000	MK119997	MK119994	MK119982	MK119991	MK119985	MK120003	MK119988
A/canine/Guangdong/23/2012(H3N2)	2012-09-18	China: Guangdong	KF826952	KF826953	KF826954	KF826955	KF826956	KF826957	KF826958	KF826959
A/canine/Guangdong/3/2011(H3N2)	2011-03-xx	China: Guangdong	JX195363	JX195362	JX195357	JX195358	JX195356	JX195360	JX195359	JX195361
A/canine/Guangdong/3/2018(H3N2)	2018-05-17	China: Guangdong	MK120001	MK119998	MK119995	MK119983	MK119992	MK119986	MK120004	MK119989
A/canine/Guangdong/DY1/2019(H3N2)	2019-06-23	China: Guangdong	MW126982	MW126989	MW126983	MW126988	MW126985	MW126986	MW126987	MW126984
A/canine/Guangzhou/11/2019(H3N2)	2019-01-xx	China: Guangdong	ON877722	ON877721	ON877720	ON877715	ON877718	ON877716	ON877717	ON877719
A/canine/Guangzhou/1180/2019(H3N2)	2019-05-xx	China: Guangdong	ON877730	ON877729	ON877728	ON877723	ON877726	ON877724	ON877725	ON877727
A/canine/Guangzhou/15/2019(H3N2)	2019-07-xx	China: Guangdong	ON877738	ON877737	ON877736	ON877731	ON877734	ON877732	ON877733	ON877735
A/canine/Guangzhou/16/2019(H3N2)	2019-07-xx	China: Guangdong	ON877746	ON877745	ON877744	ON877739	ON877742	ON877740	ON877741	ON877743
A/canine/Guangzhou/17/2019(H3N2)	2019-02-xx	China: Guangdong	ON877754	ON877753	ON877752	ON877747	ON877750	ON877748	ON877749	ON877751
A/canine/Guangzhou/20/2019(H3N2)	2019-06-xx	China: Guangdong	ON877762	ON877761	ON877760	ON877755	ON877758	ON877756	ON877757	ON877759
A/canine/Guangzhou/25/2019(H3N2)	2019-07-xx	China: Guangdong	ON877770	ON877769	ON877768	ON877763	ON877766	ON877764	ON877765	ON877767
A/canine/Guangzhou/35/2019(H3N2)	2019-07-xx	China: Guangdong	ON877778	ON877777	ON877776	ON877771	ON877774	ON877772	ON877773	ON877775
A/canine/Guangzhou/37/2019(H3N2)	2019-07-xx	China: Guangdong	ON877786	ON877785	ON877784	ON877779	ON877782	ON877780	ON877781	ON877783
A/canine/Guangzhou/38/2019(H3N2)	2019-07-xx	China: Guangdong	ON877794	ON877793	ON877792	ON877787	ON877790	ON877788	ON877789	ON877791
A/canine/Guangzhou/603/2018(H3N2)	2018-02-xx	China: Guangdong	ON877802	ON877801	ON877800	ON877795	ON877798	ON877796	ON877797	ON877799
A/canine/Guangzhou/8/2018(H3N2)	2018-11-xx	China: Guangdong	ON877810	ON877809	ON877808	ON877803	ON877806	ON877804	ON877805	ON877807
A/canine/Hainan/615/2018(H3N2)	2018-02-xx	China: Hainan	ON877818	ON877817	ON877816	ON877811	ON877814	ON877812	ON877813	ON877815
A/canine/Hainan/79/2019(H3N2)	2019-07-xx	China: Hainan	ON877826	ON877825	ON877824	ON877819	ON877822	ON877820	ON877821	ON877823
A/canine/Hainan/F4/2018(H3N2)	2018-12-xx	China: Hainan	ON877834	ON877833	ON877832	ON877827	ON877830	ON877828	ON877829	ON877831
A/canine/Hainan/W3/2019(H3N2)	2019-06-xx	China: Hainan	ON877842	ON877841	ON877840	ON877835	ON877838	ON877836	ON877837	ON877839
A/canine/Hainan/W5/2019(H3N2)	2019-06-xx	China: Hainan	ON877850	ON877849	ON877848	ON877843	ON877846	ON877844	ON877845	ON877847
A/canine/Hainan/W8/2019(H3N2)	2019-06-xx	China: Hainan	ON877858	ON877857	ON877856	ON877851	ON877854	ON877852	ON877853	ON877855
A/canine/Heilongjiang/L1/2013(H3N2)	2013-03-10	China: Heilongjiang	KF042273	KF042274	KF042275	KF042276	KF042277	KF042278	KF042279	KF042280
A/canine/Henan/L02/2018(H3N2)	2018-03-xx	China: Henan	OK354170	OK354171	OK354172	OK354173	OK354174	OK354175	OK354176	OK354177
A/canine/Henan/L03/2018(H3N2)	2018-05-xx	China: Henan	OK354194	OK354195	OK354196	OK354197	OK354198	OK354199	OK354200	OK354201
A/canine/Illinois/077752/2016(H3N2)	2016-xx-xx	USA: Illinois	MF173146	MF173366	MF173312	MF173267	MF173321	MF173389	MF173381	MF173162
A/canine/Illinois/077753/2016(H3N2)	2016-xx-xx	USA: Illinois	MF173392	MF173218	MF173226	MF173231	MF173345	MF173298	MF173151	MF173184
A/canine/Illinois/0843093/2015(H3N2)	2015-03-30	USA: Illinois	KX571014	KX570988	KX571050	KX570963	KX571034	KX570985	KX571017	KX571011
A/canine/Illinois/091375-16-1-1/2016(H3N2)	2016-xx-xx	USA: Illinois	MF173188	MF173393	MF173367	MF173136	MF173272	MF173269	MF173233	MF173118
A/canine/Illinois/12191/2015(H3N2)	2015-04-15	USA: Illinois	KT002533	KT002534	KT002535	KT002536	KT002537	KT002538	KT002539	KT002540
A/canine/Illinois/145135-16-3-1/2016(H3N2)	2016-xx-xx	USA: Illinois	MF173388	MF173289	MF173386	MF173328	MF173361	MF173203	MF173309	MF173181
A/canine/Illinois/1619144/2015(H3N2)	2015-04-14	USA: Illinois	KX570978	KX571041	KX570990	KX570967	KX571038	KX570973	KX571055	KX571044
A/canine/Illinois/187427-16-7/2016(H3N2)	2016-xx-xx	USA: Illinois	MG982784	MG982754	MG982878	MG982865	MG982769	MG982682	MG982884	MG982798
A/canine/Illinois/20170110-1A4/2016(H3N2)	2016-03-24	USA: Illinois	MF173135	MF173350	MF173211	MF173370	MF173300	MF173236	MF173245	MF173347
A/canine/Illinois/20170110-1G12/2016(H3N2)	2016-07-12	USA: Illinois	MG982687	MG982803	MG982854	MG982705	MG982772	MG982694	MG982777	MG982701
A/canine/Illinois/20170110-1G4/2016(H3N2)	2016-04-01	USA: Illinois	MG982835	MG982860	MG982851	MG982873	MG982730	MG982859	MG982739	MG982724
A/canine/Illinois/20170110-2F1/2016(H3N2)	2016-09-13	USA: Illinois	MG982850	MG982751	MG982778	MG982758	MG982807	MG982721	MG982877	MG982867
A/canine/Illinois/20170110-2G1/2016(H3N2)	2016-09-13	USA: Illinois	MG982725	MG982879	MG982742	MG982858	MG982802	MG982718	MG982760	MG982831
A/canine/Illinois/21-015197-001/2021(H3N2)	2021-05-17	USA: Illinois	MZ441098	MZ441099	MZ441100	MZ441101	MZ441102	MZ441103	MZ441104	MZ441105
A/canine/Illinois/21-015197-005/2021(H3N2)	2021-05-17	USA: Illinois	MZ441106	MZ441107	MZ441108	MZ441109	MZ441110	MZ441111	MZ441112	MZ441113
A/canine/Illinois/278597/2016(H3N2)	2016-xx-xx	USA: Illinois	MF173306	MF173199	MF173169	MF173123	MF173159	MF173180	MF173342	MF173408
A/canine/Illinois/283066/2015(H3N2)	2015-09-11	USA: Illinois	MF173153	MF173301	MF173398	MF173315	MF173404	MF173329	MF173330	MF173274
A/canine/Illinois/2883703/2015(H3N2)	2015-05-07	USA: Illinois	KX571015	KX571028	KX571030	KX571016	KX571024	KX571052	KX570976	KX571040
A/canine/Illinois/328292/2015(H3N2)	2015-12-07	USA: Illinois	MF173374	MF173173	MF173183	MF173305	MF173310	MF173314	MF173270	MF173225
A/canine/Illinois/41915/2015(H3N2)	2015-xx-xx	USA: Illinois	MF173296	MF173402	MF173337	MF173170	MF173241	MF173120	MF173182	MF173133
A/canine/Illinois/A37/2017(H3N2)	2017-11-01	USA: Illinois	MH266319	MH266318	MH266317	MH266312	MH266315	MH266314	MH266313	MH266316
A/canine/Illinois/I0182389/2015(H3N2)	2015-xx-xx	USA: Illinois	MF173273	MF173195	MF173128	MF173145	MF173213	MF173256	MF173290	MF173160
A/canine/Illinois/M16-16391-2-1/2016(H3N2)	2016-06-16	USA: Illinois	MG982740	MG982874	MG982755	MG982762	MG982810	MG982691	MG982702	MG982797
A/canine/Illinois/M16-25374-14-1/2016(H3N2)	2016-09-16	USA: Illinois	MG982845	MG982776	MG982862	MG982671	MG982670	MG982880	MG982717	MG982713
A/canine/Illinois/M16-25374-19-1/2016(H3N2)	2016-09-16	USA: Illinois	MG982787	MG982736	MG982847	MG982774	MG982820	MG982700	MG982883	MG982767
A/canine/Illinois/M16-30480-3-1/2016(H3N2)	2016-11-01	USA: Illinois	MG982680	MG982853	MG982840	MG982741	MG982734	MG982816	MG982722	MG982750
A/canine/Illinois/M17-05782-1-1/2017(H3N2)	2017-02-22	USA: Illinois	MG982764	MG982693	MG982804	MG982704	MG982788	MG982719	MG982768	MG982729
A/canine/Illinois/M17-05782-11-1/2017(H3N2)	2017-02-22	USA: Illinois	MG982688	MG982732	MG982692	MG982821	MG982866	MG982708	MG982695	MG982824
A/canine/Illinois/M17-05782-4-1/2017(H3N2)	2017-02-22	USA: Illinois	MG982699	MG982857	MG982856	MG982814	MG982731	MG982801	MG982790	MG982826
A/canine/Illinois/M17-05782-7-1/2017(H3N2)	2017-02-22	USA: Illinois	MG982844	MG982876	MG982805	MG982815	MG982723	MG982852	MG982726	MG982720
A/canine/Illinois/M17-05782-8-1/2017(H3N2)	2017-02-22	USA: Illinois	MG982819	MG982817	MG982863	MG982789	MG982683	MG982809	MG982839	MG982783
A/canine/Indiana/003018/2016(H3N2)	2016-xx-xx	USA: Indiana	MF173221	MF173166	MF173340	MF173371	MF173158	MF173113	MF173227	MF173288
A/canine/Indiana/093165-16-1-1/2016(H3N2)	2016-xx-xx	USA: Indiana	MF173134	MF173156	MF173229	MF173297	MF173396	MF173325	MF173247	MF173186
A/canine/Indiana/1177-17-1/2017(H3N2)	2017-xx-xx	USA: Indiana	MF173238	MF173313	MF173224	MF173230	MF173208	MF173294	MF173172	MF173322
A/canine/Indiana/130636/2017(H3N2)	2017-07-29	USA: Indiana	MH266327	MH266326	MH266325	MH266320	MH266323	MH266322	MH266321	MH266324
A/canine/Indiana/132276-16-1-2/2016(H3N2)	2016-xx-xx	USA: Indiana	MF173385	MF173263	MF173403	MF173126	MF173353	MF173287	MF173168	MF173373
A/canine/Indiana/17031-16-2/2016(H3N2)	2016-xx-xx	USA: Indiana	MF173215	MF173197	MF173232	MF173372	MF173351	MF173223	MF173362	MF173235
A/canine/Indiana/2093681/2015(H3N2)	2015-xx-xx	USA: Indiana	MF173332	MF173167	MF173112	MF173387	MF173265	MF173217	MF173400	MF173261
A/canine/Indiana/96198/2015(H3N2)	2015-07-02	USA: Indiana	KX571001	KX571006	KX571002	KX570970	KX570968	KX570981	KX570989	KX571023
A/canine/Indiana/M16-09378-32-1/2016(H3N2)	2016-04-05	USA: Indiana	OQ954714	OQ954715	OQ954716	OQ954717	OQ954718	OQ954719	OQ954720	OQ954721
A/canine/Jiangsu/01/2009(H3N2)	2009-12-xx	China: Jiangsu	JN247576	JN247577	JN247578	JN247579	JN247580	JN247581	JN247582	JN247583
A/canine/Jiangsu/02/2010(H3N2)	2010-03-xx	China: Jiangsu	JN247584	JN247585	JN247586	JN247587	JN247588	JN247589	JN247590	JN247591
A/canine/Jiangsu/03/2010(H3N2)	2010-04-xx	China: Jiangsu	JN247592	JN247593	JN247594	JN247595	JN247596	JN247597	JN247598	JN247599
A/canine/Jiangsu/04/2010(H3N2)	2010-05-xx	China: Jiangsu	JN247600	JN247601	JN247602	JN247603	JN247604	JN247605	JN247606	JN247607
A/canine/Jiangsu/05/2010(H3N2)	2010-05-xx	China: Jiangsu	JN247608	JN247609	JN247610	JN247611	JN247612	JN247613	JN247614	JN247615
A/canine/Jiangsu/06/2010(H3N2)	2010-06-xx	China: Jiangsu	JN247616	JN247617	JN247618	JN247619	JN247620	JN247621	JN247622	JN247623
A/canine/Kentucky/128656/2017(H3N2)	2017-07-26	USA: Kentucky	MH266335	MH266334	MH266333	MH266328	MH266331	MH266330	MH266329	MH266332
A/canine/Kentucky/174490/2017(H3N2)	2017-10-09	USA: Kentucky	MH266343	MH266342	MH266341	MH266336	MH266339	MH266338	MH266337	MH266340
A/canine/Kentucky/20170606-23/2017(H3N2)	2017-05-26	USA: Kentucky	MG982855	MG982759	MG982715	MG982763	MG982747	MG982785	MG982679	MG982872
A/canine/Kentucky/20170606-6/2017(H3N2)	2017-05-26	USA: Kentucky	MG982738	MG982745	MG982707	MG982843	MG982868	MG982791	MG982744	MG982792
A/canine/Korea/01/2007(H3N2)	2007-05-xx	South Korea	JX163253	JX163254	JX163255	JX163256	JX163257	JX163258	JX163259	JX163260
A/canine/Korea/0589318/2015(H3N2)	2015-03-05	South Korea	KX571005	KX571025	KX571012	KX571053	KX570994	KX571019	KX571045	KX570993
A/canine/Korea/AS-01/2009(H3N2)	2009-09-18	South Korea	MH105895	MH105885	MH105875	MH105825	MH105855	MH105845	MH105835	MH105865
A/canine/Korea/AS-03/2012(H3N2)	2012-05-10	South Korea	MH105896	MH105886	MH105876	MH105826	MH105856	MH105846	MH105836	MH105866
A/canine/Korea/AS-04/2012(H3N2)	2012-06-11	South Korea	MH105897	MH105887	MH105877	MH105827	MH105857	MH105847	MH105837	MH105867
A/canine/Korea/AS-05/2012(H3N2)	2012-07-14	South Korea	MH105898	MH105888	MH105878	MH105828	MH105858	MH105848	MH105838	MH105868
A/canine/Korea/AS-06/2012(H3N2)	2012-08-24	South Korea	MH105899	MH105889	MH105879	MH105829	MH105859	MH105849	MH105839	MH105869
A/canine/Korea/AS-08/2012(H3N2)	2012-09-17	South Korea	MH105900	MH105890	MH105880	MH105830	MH105860	MH105850	MH105840	MH105870
A/canine/Korea/AS-09/2012(H3N2)	2012-10-15	South Korea	MH105901	MH105891	MH105881	MH105831	MH105861	MH105851	MH105841	MH105871
A/canine/Korea/AS-11/2013(H3N2)	2013-06-08	South Korea	MH105902	MH105892	MH105882	MH105832	MH105862	MH105852	MH105842	MH105872
A/canine/Korea/AS-14/2013(H3N2)	2013-08-09	South Korea	MH105903	MH105893	MH105883	MH105833	MH105863	MH105853	MH105843	MH105873
A/canine/Korea/AS-15/2013(H3N2)	2013-09-11	South Korea	MH105904	MH105894	MH105884	MH105834	MH105864	MH105854	MH105844	MH105874
A/canine/Korea/BD-1/2013(H3N2)	2013-05-30	South Korea	KR154318	KR154319	KR154320	KR154321	KR154322	KR154323	KR154324	KR154325
A/canine/Korea/CY009/2010(H3N2)	2010-10-xx	South Korea	KC755899	KC755901	KC755903	KC755907	KC755911	KC755915	KC755921	KC755925
A/canine/Korea/DG1/2014(H3N2)	2014-02-13	South Korea	KR154326	KR154327	KR154328	KR154329	KR154330	KR154331	KR154332	KR154333
A/canine/Korea/GCVP01/2007(H3N2)	2007-05-xx	South Korea	FJ560890	FJ560889	FJ560888	EU127500	FJ560887	EU127501	FJ560885	FJ560886
A/canine/Korea/KRIBB01/2011(H3N2)	2011-11-xx	South Korea	JX679522	JX679523	JX679524	JX679525	JX679526	JX679527	JX679528	JX679529
A/canine/Korea/S1/2012(H3N2)	2012-11-05	South Korea	KP137807	KP137808	KP137809	KP137810	KP137811	KP137812	KP137813	KP137814
A/canine/Liaoning/10/2018(H3N2)	2018-11-xx	China: Liaoning	ON877866	ON877865	ON877864	ON877859	ON877862	ON877860	ON877861	ON877863
A/canine/Liaoning/1289/2019(H3N2)	2019-07-xx	China: Liaoning	ON877874	ON877873	ON877872	ON877867	ON877870	ON877868	ON877869	ON877871
A/canine/Liaoning/1388/2019(H3N2)	2019-09-xx	China: Liaoning	ON877882	ON877881	ON877880	ON877875	ON877878	ON877876	ON877877	ON877879
A/canine/Liaoning/27/2012(H3N2)	2012-04-11	China: Liaoning	KF042257	KF042258	KF042259	KF042260	KF042261	KF042262	KF042263	KF042264
A/canine/Liaoning/282/2017(H3N2)	2017-08-xx	China: Liaoning	ON877890	ON877889	ON877888	ON877883	ON877886	ON877884	ON877885	ON877887
A/canine/Liaoning/284/2017(H3N2)	2017-08-xx	China: Liaoning	ON877898	ON877897	ON877896	ON877891	ON877894	ON877892	ON877893	ON877895
A/canine/Liaoning/530/2018(H3N2)	2018-01-xx	China: Liaoning	ON877906	ON877905	ON877904	ON877899	ON877902	ON877900	ON877901	ON877903
A/canine/Liaoning/H6/2012(H3N2)	2012-05-19	China: Liaoning	KF042265	KF042266	KF042267	KF042268	KF042269	KF042270	KF042271	KF042272
A/canine/Minnesota/23-012684-001/2023(H3N2)	2023-04-17	USA: Minnesota	OQ990372	OQ990373	OQ990374	OQ990375	OQ990376	OQ990377	OQ990378	OQ990379
A/canine/Minnesota/139684/2017(H3N2)	2017-08-10	USA: Minnesota	MH266351	MH266350	MH266349	MH266344	MH266347	MH266346	MH266345	MH266348
A/canine/Nanjing/404/2017(H3N2)	2017-11-xx	China: Nanjing	ON877914	ON877913	ON877912	ON877907	ON877910	ON877908	ON877909	ON877911
A/canine/Nanjing/543/2018(H3N2)	2018-01-xx	China: Nanjing	ON877922	ON877921	ON877920	ON877915	ON877918	ON877916	ON877917	ON877919
A/canine/Nevada/BRW015/2018(H3N2)	2018-02-07	USA: Nevada	MK690590	MK690591	MK690592	MK690593	MK690594	MK690595	MK690596	MK690597
A/canine/Nevada/BRW018/2018(H3N2)	2018-03-xx	USA: Nevada	MK690598	MK690599	MK690600	MK690601	MK690602	MK690603	MK690604	MK690605
A/canine/NewJersey/CRP036/2018(H3N2)	2018-05-13	USA: New Jersey	MK690606	MK690607	MK690608	MK690609	MK690610	MK690611	MK690612	MK690613
A/canine/NewYork/CRP034/2018(H3N2)	2018-05-07	USA: New York	MK690614	MK690615	MK690616	MK690617	MK690618	MK690619	MK690620	MK690621
A/canine/NorthCarolina/090487/2017(H3N2)	2017-05-26	USA: North Carolina	MH266359	MH266358	MH266357	MH266352	MH266355	MH266354	MH266353	MH266356
A/canine/NorthCarolina/103297/2015(H3N2)	2015-07-17	USA: North Carolina	MF173391	MF173143	MF173323	MF173161	MF173354	MF173185	MF173259	MF173155
A/canine/NorthCarolina/109904/2015(H3N2)	2015-07-29	USA: North Carolina	KX570975	KX571003	KX570965	KX571008	KX570964	KX571007	KX571020	KX570971
A/canine/NorthCarolina/20170606-28/2017(H3N2)	2017-05-25	USA: North Carolina	MG982697	MG982753	MG982681	MG982823	MG982756	MG982813	MG982832	MG982703
A/canine/Ohio/174509/2017(H3N2)	2017-10-08	USA: Ohio	MH266367	MH266366	MH266365	MH266360	MH266363	MH266362	MH266361	MH266364
A/canine/Ohio/188191/2017(H3N2)	2017-10-31	USA: Ohio	MK690134	MK690133	MK690132	MK690131	MK690130	MK690129	MK690128	MK690127
A/canine/Ohio/A82/2017(H3N2)	2017-10-28	USA: Ohio	MH266375	MH266374	MH266373	MH266368	MH266371	MH266370	MH266369	MH266372
A/canine/Ohio/A91/2017(H3N2)	2017-10-28	USA: Ohio	MH266383	MH266382	MH266381	MH266376	MH266379	MH266378	MH266377	MH266380
A/canine/Ohio/A97/2017(H3N2)	2017-10-28	USA: Ohio	MH266391	MH266390	MH266389	MH266384	MH266387	MH266386	MH266385	MH266388
A/canine/Oklahoma/23-011242-001/2023(H3N2)	2023-04-05	USA: Oklahoma	OQ990380	OQ990381	OQ990382	OQ990383	OQ990384	OQ990385	OQ990386	OQ990387
A/canine/Ontario/NCFAD-2018-001-4/2018(H3N2)	2018-01-05	Canada: Ontario	MN586071	MN586072	MN586073	MN586074	MN586075	MN586076	MN586077	MN586078
A/canine/Ontario/NCFAD-2018-064-1/2018(H3N2)	2018-10-18	Canada: Ontario	MN586079	MN586080	MN586081	MN586082	MN586083	MN586084	MN586085	MN586086
A/canine/Ontario/NCFAD-2018-069-1/2018(H3N2)	2018-10-22	Canada: Ontario	MN586087	MN586088	MN586089	MN586090	MN586091	MN586092	MN586093	MN586094
A/canine/Ontario/NCFAD-2018-069-10/2018(H3N2)	2018-10-18	Canada: Ontario	MN586095	MN586096	MN586097	MN586098	MN586099	MN586100	MN586101	MN586102
A/canine/Ontario/NCFAD-2018-069-6/2018(H3N2)	2018-10-22	Canada: Ontario	MN586103	MN586104	MN586105	MN586106	MN586107	MN586108	MN586109	MN586110
A/canine/Ontario/NCFAD-2018-069-9/2018(H3N2)	2018-10-24	Canada: Ontario	MN586111	MN586112	MN586113	MN586114	MN586115	MN586116	MN586117	MN586118
A/canine/Ontario/NCFAD-2018-070-1/2018(H3N2)	2018-01-09	Canada: Ontario	MN586119	MN586120	MN586121	MN586122	MN586123	MN586124	MN586125	MN586126
A/canine/Ontario/NCFAD-2018-070-10/2018(H3N2)	2018-03-09	Canada: Ontario	MN586127	MN586128	MN586129	MN586130	MN586131	MN586132	MN586133	MN586134
A/canine/Ontario/NCFAD-2018-070-11/2018(H3N2)	2018-03-09	Canada: Ontario	MN586135	MN586136	MN586137	MN586138	MN586139	MN586140	MN586141	MN586142
A/canine/Ontario/NCFAD-2018-070-12/2018(H3N2)	2018-03-13	Canada: Ontario	MN586143	MN586144	MN586145	MN586146	MN586147	MN586148	MN586149	MN586150
A/canine/Ontario/NCFAD-2018-070-13/2018(H3N2)	2018-03-13	Canada: Ontario	MN586151	MN586152	MN586153	MN586154	MN586155	MN586156	MN586157	MN586158
A/canine/Ontario/NCFAD-2018-070-14/2018(H3N2)	2018-03-14	Canada: Ontario	MN586159	MN586160	MN586161	MN586162	MN586163	MN586164	MN586165	MN586166
A/canine/Ontario/NCFAD-2018-070-15/2018(H3N2)	2018-03-14	Canada: Ontario	MN586167	MN586168	MN586169	MN586170	MN586171	MN586172	MN586173	MN586174
A/canine/Ontario/NCFAD-2018-070-16/2018(H3N2)	2018-03-26	Canada: Ontario	MN586175	MN586176	MN586177	MN586178	MN586179	MN586180	MN586181	MN586182
A/canine/Ontario/NCFAD-2018-070-2/2018(H3N2)	2018-01-09	Canada: Ontario	MN586183	MN586184	MN586185	MN586186	MN586187	MN586188	MN586189	MN586190
A/canine/Ontario/NCFAD-2018-070-3/2018(H3N2)	2018-01-13	Canada: Ontario	MN586191	MN586192	MN586193	MN586194	MN586195	MN586196	MN586197	MN586198
A/canine/Ontario/NCFAD-2018-070-4/2018(H3N2)	2018-01-26	Canada: Ontario	MN586199	MN586200	MN586201	MN586202	MN586203	MN586204	MN586205	MN586206
A/canine/Ontario/NCFAD-2018-070-5/2018(H3N2)	2018-02-01	Canada: Ontario	MN586207	MN586208	MN586209	MN586210	MN586211	MN586212	MN586213	MN586214
A/canine/Ontario/NCFAD-2018-070-7/2018(H3N2)	2018-03-02	Canada: Ontario	MN586215	MN586216	MN586217	MN586218	MN586219	MN586220	MN586221	MN586222
A/canine/Ontario/NCFAD-2018-070-8/2018(H3N2)	2018-03-02	Canada: Ontario	MN586223	MN586224	MN586225	MN586226	MN586227	MN586228	MN586229	MN586230
A/canine/Ontario/NCFAD-2018-070-9/2018(H3N2)	2018-03-02	Canada: Ontario	MN586231	MN586232	MN586233	MN586234	MN586235	MN586236	MN586237	MN586238
A/canine/Pennsylvania/0261885/2015(H3N2)	2015-xx-xx	USA: Pennsylvania	MF173394	MF173284	MF173333	MF173271	MF173157	MF173282	MF173303	MF173115
A/canine/Pennsylvania/20170411-5/2017(H3N2)	2017-01-05	USA: Pennsylvania	MG982811	MG982771	MG982686	MG982846	MG982881	MG982842	MG982822	MG982825
A/canine/Pennsylvania/985419/2023(H3N2)	2023-02-07	USA: Pennsylvania	OR732202	OR732203	OR732204	OR732205	OR732206	OR732207	OR732208	OR732209
A/canine/Pennsylvania/037756-1/2023(H3N2)	2023-02-22	USA: Pennsylvania	OR738649	OR738650	OR738651	OR738652	OR738653	OR738654	OR738655	OR738656
A/canine/Shanghai/1204/2019(H3N2)	2019-05-xx	China: Shanghai	ON877930	ON877929	ON877928	ON877923	ON877926	ON877924	ON877925	ON877927
A/canine/Shanghai/1396/2019(H3N2)	2019-11-xx	China: Shanghai	ON877938	ON877937	ON877936	ON877931	ON877934	ON877932	ON877933	ON877935
A/canine/Shanghai/159/2017(H3N2)	2017-10-xx	China: Shanghai	ON877946	ON877945	ON877944	ON877939	ON877942	ON877940	ON877941	ON877943
A/canine/Shanghai/354/2017(H3N2)	2017-10-xx	China: Shanghai	ON877954	ON877953	ON877952	ON877947	ON877950	ON877948	ON877949	ON877951
A/canine/Shanghai/755/2018(H3N2)	2018-05-xx	China: Shanghai	ON877962	ON877961	ON877960	ON877955	ON877958	ON877956	ON877957	ON877959
A/canine/Shanxi/1286/2019(H3N2)	2019-07-xx	China: Shanxi	ON877970	ON877969	ON877968	ON877963	ON877966	ON877964	ON877965	ON877967
A/canine/Shanxi/1398/2019(H3N2)	2019-12-xx	China: Shanxi	ON877978	ON877977	ON877976	ON877971	ON877974	ON877972	ON877973	ON877975
A/canine/Shanxi/361/2017(H3N2)	2017-10-xx	China: Shanxi	ON877986	ON877985	ON877984	ON877979	ON877982	ON877980	ON877981	ON877983
A/canine/Shanxi/676/2018(H3N2)	2018-04-xx	China: Shanxi	ON877994	ON877993	ON877992	ON877987	ON877990	ON877988	ON877989	ON877991
A/canine/SouthCarolina/132956/2017(H3N2)	2017-08-01	USA: South Carolina	MH266399	MH266398	MH266397	MH266392	MH266395	MH266394	MH266393	MH266396
A/canine/SouthKorea/0173915/2015(H3N2)	2015-xx-xx	South Korea	MF173248	MF173109	MF173277	MF173138	MF173293	MF173171	MF173346	MF173349
A/canine/SouthKorea/20170110-1F1/2016(H3N2)	2016-02-19	South Korea	MG982782	MG982783	MG982796	MG982799	MG982795	MG982672	MG982864	MG982710
A/canine/Tennessee/231361-1/2022(H3N2)	2022-10-10	USA: Tennessee	OR738657	OR738658	OR738659	OR738660	OR738661	OR738662	OR738663	OR738664
A/canine/Texas/21-011409-001/2021(H3N2)	2021-04-01	USA: Texas	MZ441114	MZ441115	MZ441116	MZ441117	MZ441118	MZ441119	MZ441120	MZ441121
A/canine/Texas/2100186/2015(H3N2)	2015-xx-xx	USA: Texas	MF173343	MF173234	MF173129	MF173334	MF173139	MF173266	MF173280	MF173360
A/canine/Texas/343907/2015(H3N2)	2015-12-22	USA: Texas	KX571029	KX571032	KX571018	KX571042	KX571021	KX571043	KX571054	KX571033
A/canine/Texas/M22-35785-4-1/2022(H3N2)	2022-11-09	USA: Texas	OR732210	OR732211	OR732212	OR732213	OR732214	OR732215	OR732216	OR732217
A/canine/Texas/M23-02041-5-1/2023(H3N2)	2023-01-20	USA: Texas	OR737658	OR737659	OR737660	OR737661	OR737662	OR737663	OR737664	OR737665
A/canine/Texas/M23-02041-7-1/2023(H3N2)	2023-01-20	USA: Texas	OR737666	OR737667	OR737668	OR737669	OR737670	OR737671	OR737672	OR737673
A/canine/Texas/M23-04914-24-1/2023(H3N2)	2023-02-20	USA: Texas	OR737674	OR737675	OR737676	OR737677	OR737678	OR737679	OR737680	OR737681
A/canine/Texas/M23-04914-31-1/2023(H3N2)	2023-02-20	USA: Texas	OR737682	OR737683	OR737684	OR737685	OR737686	OR737687	OR737688	OR737689
A/canine/Texas/M23-06880-4-1/2023(H3N2)	2023-03-07	USA: Texas	OR737698	OR737699	OR737700	OR737701	OR737702	OR737703	OR737704	OR737705
A/canine/Texas/M23-06880-7-1/2023(H3N2)	2023-03-08	USA: Texas	OR737706	OR737707	OR737708	OR737709	OR737710	OR737711	OR737712	OR737713
A/canine/Texas/M23-06880-32-1/2023(H3N2)	2023-03-08	USA: Texas	OR737690	OR737691	OR737692	OR737693	OR737694	OR737695	OR737696	OR737697
A/canine/Texas/M23-09336-3-1/2023(H3N2)	2023-03-23	USA: Texas	OR737730	OR737731	OR737732	OR737733	OR737734	OR737735	OR737736	OR737737
A/canine/Texas/M23-09336-4-1/2023(H3N2)	2023-03-23	USA: Texas	OR737738	OR737739	OR737740	OR737741	OR737742	OR737743	OR737744	OR737745
A/canine/Texas/M23-09336-12-1/2023(H3N2)	2023-03-24	USA: Texas	OR737714	OR737715	OR737716	OR737717	OR737718	OR737719	OR737720	OR737721
A/canine/Texas/M23-09336-22-1/2023(H3N2)	2023-03-25	USA: Texas	OR737722	OR737723	OR737724	OR737725	OR737726	OR737727	OR737728	OR737729
A/canine/Texas/M23-09336-44-1/2023(H3N2)	2023-03-27	USA: Texas	OR737746	OR737747	OR737748	OR737749	OR737750	OR737751	OR737752	OR737753
A/canine/Texas/M23-09336-52-1/2023(H3N2)	2023-03-26	USA: Texas	OR737754	OR737755	OR737756	OR737757	OR737758	OR737759	OR737760	OR737761
A/canine/Texas/042018-2/2023(H3N2)	2023-02-28	USA: Texas	OR738665	OR738666	OR738667	OR738668	OR738669	OR738670	OR738671	OR738672
A/canine/Texas/042018-3/2023(H3N2)	2023-02-28	USA: Texas	OR738673	OR738674	OR738675	OR738676	OR738677	OR738678	OR738679	OR738680
A/canine/Tianjin/19/2018(H3N2)	2018-12-xx	China: Tianjin	ON878002	ON878001	ON878000	ON877995	ON877998	ON877996	ON877997	ON877999
A/canine/Tianjin/368/2017(H3N2)	2017-11-xx	China: Tianjin	ON878010	ON878009	ON878008	ON878003	ON878006	ON878004	ON878005	ON878007
A/canine/Tianjin/570/2018(H3N2)	2018-01-xx	China: Tianjin	ON878018	ON878017	ON878016	ON878011	ON878014	ON878012	ON878013	ON878015
A/canine/Tianjin/643/2018(H3N2)	2018-03-xx	China: Tianjin	ON878026	ON878025	ON878024	ON878019	ON878022	ON878020	ON878021	ON878023
A/canine/Tianjin/83/2018(H3N2)	2018-09-xx	China: Tianjin	ON878034	ON878033	ON878032	ON878027	ON878030	ON878028	ON878029	ON878031
A/canine/Tianjin/84/2018(H3N2)	2018-09-xx	China: Tianjin	ON878042	ON878041	ON878040	ON878035	ON878038	ON878036	ON878037	ON878039
A/canine/Tianjin/85/2018(H3N2)	2018-09-xx	China: Tianjin	ON878050	ON878049	ON878048	ON878043	ON878046	ON878044	ON878045	ON878047
A/canine/Tianjin/89/2019(H3N2)	2019-10-xx	China: Tianjin	ON878058	ON878057	ON878056	ON878051	ON878054	ON878052	ON878053	ON878055
A/canine/USA/000915/2018(H3N2)	2018-01-03	USA	MK690062	MK690061	MK690060	MK690059	MK690058	MK690057	MK690056	MK690055
A/canine/USA/006974/2018(H3N2)	2018-01-17	USA	MK690070	MK690069	MK690068	MK690067	MK690066	MK690065	MK690064	MK690063
A/canine/USA/007780/2018(H3N2)	2018-01-17	USA	MK690078	MK690077	MK690076	MK690075	MK690074	MK690073	MK690072	MK690071
A/canine/USA/007781/2018(H3N2)	2018-01-17	USA	MK690086	MK690085	MK690084	MK690083	MK690082	MK690081	MK690080	MK690079
A/canine/USA/188203/2017(H3N2)	2017-10-31	USA	MK690142	MK690141	MK690140	MK690139	MK690138	MK690137	MK690136	MK690135
A/canine/USA/188297/2017(H3N2)	2017-10-31	USA	MK690158	MK690157	MK690156	MK690155	MK690154	MK690153	MK690152	MK690151
A/canine/USA/188305/2017(H3N2)	2017-10-31	USA	MK690166	MK690165	MK690164	MK690163	MK690162	MK690161	MK690160	MK690159
A/canine/Virginia/002912-1/2023(H3N2)	2023-01-04	USA: Virginia	OR738681	OR738682	OR738683	OR738684	OR738685	OR738686	OR738687	OR738688
A/canine/WestVirginia/120508-1/2023(H3N2)	2023-05-19	USA: West Virginia	OR738689	OR738690	OR738691	OR738692	OR738693	OR738694	OR738695	OR738696
A/canine/Wisconsin/19137/2016(H3N2)	2016-02-08	USA: Wisconsin	KX571047	KX571010	KX571031	KX570961	KX570962	KX570983	KX570995	KX570979
A/canine/Zhejiang/1/2010(H3N2)	2010-09-30	China: Zhejiang	JF714149	JF714150	JF714151	JF714153	JF714156	JF714155	JF714154	JF714152
A/feline/Indiana/M16-08618-100-1/2016(H3N2)	2016-03-29	USA: Indiana	OQ954722	OQ954723	OQ954724	OQ954725	OQ954726	OQ954727	OQ954728	OQ954729
A/feline/Indiana/M16-08618-99-1/2016(H3N2)	2016-03-28	USA: Indiana	OQ954730	OQ954731	OQ954732	OQ954733	OQ954734	OQ954735	OQ954736	OQ954737
A/feline/Indiana/M16-08777-3-1/2016(H3N2)	2016-03-31	USA: Indiana	OQ954738	OQ954739	OQ954740	OQ954741	OQ954742	OQ954743	OQ954744	OQ954745
A/feline/Indiana/M16-09000-4-1/2016(H3N2)	2016-04-04	USA: Indiana	OQ954746	OQ954747	OQ954748	OQ954749	OQ954750	OQ954751	OQ954752	OQ954753
A/feline/Korea/01/2010(H3N2)	2010-03-xx	South Korea	HQ454985	HQ454984	HQ454983	HQ316191	HQ454982	HQ316192	HQ454980	HQ454981
A/feline/Korea/FY028/2010(H3N2)	2010-10-xx	South Korea	KC755900	KC755902	KC755904	KC755909	KC755912	KC755917	KC755923	KC755926

### Sheet: Table S2
NCBI BioSample and SRA accession #s of H3N2 CIV positive NGS samples generated for this study.
Strain Name	BioSample	SRA
A/canine/Alabama/194456-1/2022(H3N2)	SAMN38017811	SRR26544538
A/canine/California/M21-32151-10-1/2021(H3N2)	SAMN37979838	SRR26513986
A/canine/California/M21-32151-4-2021(H3N2)	SAMN37979839	SRR26514002
A/canine/California/M21-32357-5-1/2021(H3N2)	SAMN37979840	SRR26514001
A/canine/California/M21-32759-2-1/2021(H3N2)	SAMN37979841	SRR26514000
A/canine/California/M21-32918-14-1/2021(H3N2)	SAMN37979842	SRR26513999
A/canine/California/M21-32990-2-1/2021(H3N2)	SAMN37979843	SRR26513998
A/canine/California/M21-33954-29-1/2021(H3N2)	SAMN37979844	SRR26513997
A/canine/California/M21-34663-8-1/2021(H3N2)	SAMN37979845	SRR26513996
A/canine/Florida/CAIS-A1/2021(H3N2)	SAMN37979829	SRR26514004
A/canine/Florida/CAIS-A2/2021(H3N2)	SAMN37979830	SRR26514003
A/canine/Florida/CAIS-B1/2021(H3N2)	SAMN37979835	SRR26513989
A/canine/Florida/CAIS-B2/2021(H3N2)	SAMN37979834	SRR26513990
A/canine/Florida/CAIS-C1/2021(H3N2)	SAMN37979831	SRR26513993
A/canine/Florida/CAIS-C2/2021(H3N2)	SAMN37979832	SRR26513992
A/canine/Florida/CAIS-D1/2021(H3N2)	SAMN37979833	SRR26513991
A/canine/Florida/CAIS-F1/2021(H3N2)	SAMN37979836	SRR26513988
A/canine/Florida/CAIS-H1/2021(H3N2)	SAMN37979837	SRR26513987
A/canine/Pennsylvania/985419/2023(H3N2)	SAMN37979846	SRR26513995
A/canine/Pennsylvania/037756-1/2023(H3N2)	SAMN38017813	SRR26544536
A/canine/Tennessee/231361-1/2022(H3N2)	SAMN38017812	SRR26544537
A/canine/Texas/042018-2/2023(H3N2)	SAMN38017814	SRR26544535
A/canine/Texas/042018-3/2023(H3N2)	SAMN38017815	SRR26544534
A/canine/Texas/M22-35785-4-1/2022(H3N2)	SAMN37979847	SRR26513994
A/canine/Texas/M23-02041-5-1/2023(H3N2)	SAMN38010988	SRR26542327
A/canine/Texas/M23-02041-7-1/2023(H3N2)	SAMN38010989	SRR26542326
A/canine/Texas/M23-04914-24-1/2023(H3N2)	SAMN38010990	SRR26542322
A/canine/Texas/M23-04914-31-1/2023(H3N2)	SAMN38010991	SRR26542321
A/canine/Texas/M23-06880-4-1/2023(H3N2)	SAMN38010992	SRR26542320
A/canine/Texas/M23-06880-7-1/2023(H3N2)	SAMN38010993	SRR26542319
A/canine/Texas/M23-06880-32-1/2023(H3N2)	SAMN38010994	SRR26542318
A/canine/Texas/M23-09336-3-1/2023(H3N2)	SAMN38010995	SRR26542317
A/canine/Texas/M23-09336-4-1/2023(H3N2)	SAMN38010996	SRR26542316
A/canine/Texas/M23-09336-12-1/2023(H3N2)	SAMN38010997	SRR26542315
A/canine/Texas/M23-09336-22-1/2023(H3N2)	SAMN38010998	SRR26542325
A/canine/Texas/M23-09336-44-1/2023(H3N2)	SAMN38010999	SRR26542324
A/canine/Texas/M23-09336-52-1/2023(H3N2)	SAMN38011000	SRR26542323
A/canine/Virginia/002912-1/2023(H3N2)	SAMN38017816	SRR26544533
A/canine/WestVirginia/120508-1/2023(H3N2)	SAMN38017817	SRR26544532
